# Impaired Fetal Lung Development can be Rescued by Administration of Extracellular Vesicles Derived from Amniotic Fluid Stem Cells

**DOI:** 10.1101/2020.08.07.240408

**Authors:** Lina Antounians, Vincenzo D. Catania, Louise Montalva, Benjamin D. Liu, Huayun Hou, Cadia Chan, Andreea C. Matei, Areti Tzanetakis, Bo Li, Rebeca Lopes Figueira, Karina Miura da Costa, Amy P. Wong, Robert Mitchell, Anna L. David, Ketan Patel, Paolo De Coppi, Lourenço Sbragia Neto, Michael D. Wilson, Janet Rossant, Augusto Zani

## Abstract

Incomplete lung development, also known as pulmonary hypoplasia, is a recognized cause of neonatal death and poor outcome for survivors. To date, there is no effective treatment that promotes fetal lung growth and maturation. Herein, we describe a novel stem cell-based approach that enhances fetal lung development via the administration of extracellular vesicles (EVs) derived from amniotic fluid stem cells (AFSCs). In experimental models of pulmonary hypoplasia, administration of AFSC-EVs promoted lung branching morphogenesis and alveolarization, and stimulated pulmonary epithelial cell and fibroblast differentiation. This regenerative ability was confirmed in two models of injured human lung cells, where human AFSC-EVs obtained following good manufacturing practices restored pulmonary epithelial homeostasis. AFSC-EV beneficial effects were exerted via the release of RNA cargo, primarily miRNAs, that regulate the expression of genes involved in fetal lung development. Our findings suggest that AFSC-EVs hold regenerative ability for underdeveloped fetal lungs, demonstrating potential for therapeutic application.

**One Sentence Summary:** Fetal lung regeneration via administration of extracellular vesicles derived from amniotic fluid stem cells
