## Supplementary material for "Impaired Fetal Lung Development can be Rescued by Administration of Extracellular Vesicles Derived from Amniotic Fluid Stem Cells": File S2

### Sheet: mRNA-seq
SequencingID	SampleID	Condition	total_reads	uniquely_mapped_percent	multimapped_percent	multimapped_toomany_percent	unmapped_tooshort_percent	unmapped_other_percent	exonic	intergenic	intronic	ERCC_Rsquare	ERCC_detected_n
WL2565	C9	Control	30724083	90.8	7.1	0.16	1.88	0.06	78.27%	11.52%	10.21%	0.82	47
WL2566	C10	Control	31242508	90.61	7.17	0.17	1.98	0.07	77.88%	11.83%	10.29%	0.84	43
WL2567	N9	Nitrofen	31476189	90.57	7.16	0.15	2.04	0.08	77.65%	11.48%	10.87%	0.78	54
WL2568	N10	Nitrofen	29955537	90.78	7.08	0.13	1.93	0.08	78.17%	11.2%	10.63%	0.82	46
WL2569	CA9	Control+AFSC-EV	28627096	90.57	7.24	0.16	1.97	0.06	78.61%	11.25%	10.14%	0.74	50
WL2570	NA9	Nitrofen+AFSC-EV	34773316	90.4	7.23	0.15	2.15	0.07	78.36%	11.18%	10.47%	0.72	51
WL2571	NM9	Nitrofen+MSC-EV	25082457	90.28	7.13	0.15	2.38	0.07	78.05%	11.09%	10.86%	0.87	41
WL2572	NM10	Nitrofen+MSC-EV	31281659	90.62	7.14	0.15	2.01	0.09	77.65%	11.14%	11.21%	0.78	51
WL2573	N11	Nitrofen	31034218	90.84	7.19	0.15	1.74	0.08	77.79%	11.11%	11.1%	0.79	50
WL2574	CA11	Control+AFSC-EV	27356628	90.77	7.03	0.15	1.98	0.06	77.53%	11.67%	10.8%	0.84	46
WL2575	CA12	Control+AFSC-EV	32793525	90.92	7.09	0.15	1.77	0.07	77.94%	11.6%	10.46%	0.83	45
WL2576	NA11	Nitrofen+AFSC-EV	31397324	90.61	7.32	0.16	1.84	0.08	77.81%	11.1%	11.09%	0.7	58
WL2577	NA12	Nitrofen+AFSC-EV	30677628	90.78	7.18	0.14	1.82	0.08	78.06%	11%	10.93%	0.77	45
WL2578	CM11	Control+MSC-EV	29353278	90.69	7.09	0.14	2.01	0.07	77.81%	11.38%	10.81%	0.77	48
WL2579	CM12	Control+MSC-EV	25561430	90.55	7.12	0.16	2.11	0.07	77.96%	11.44%	10.61%	0.83	46
WL2580	NM11	Nitrofen+MSC-EV	26730813	90.46	7.13	0.13	2.18	0.09	77.78%	11.1%	11.12%	0.8	46
WL2581	C13	Control	24436597	90.59	7.11	0.17	2.07	0.06	77.54%	11.87%	10.59%	0.79	50
WL2582	C14	Control	26077585	90.15	7.48	0.19	2.11	0.06	77.95%	11.73%	10.32%	0.72	51
WL2583	N14	Nitrofen	27697306	90.53	7.14	0.14	2.1	0.08	77.82%	11.19%	10.99%	0.77	47
WL2584	CA14	Control+AFSC-EV	29565252	90.62	7.12	0.15	2.04	0.06	77.9%	11.58%	10.52%	0.8	50
WL2585	NA13	Nitrofen+AFSC-EV	23462926	90.43	7.1	0.14	2.25	0.08	77.58%	11.2%	11.22%	0.82	46
WL2586	NA14	Nitrofen+AFSC-EV	27967992	90.32	7.18	0.14	2.28	0.08	77.71%	11.22%	11.08%	0.84	50
WL2587	CM13	Control+MSC-EV	31943659	90.64	7.19	0.16	1.95	0.06	78.33%	11.44%	10.23%	0.78	47
WL2588	CM14	Control+MSC-EV	28190887	90.83	7.07	0.15	1.88	0.07	78.09%	11.53%	10.38%	0.77	49
WL2589	NM14	Nitrofen+MSC-EV	28477823	89.72	7.95	0.23	2.01	0.09	77.8%	11.01%	11.19%	0.81	48
WL2590	C15	Control	25463692	90.88	7.08	0.16	1.82	0.06	78.12%	11.62%	10.26%	0.8	47
WL2591	C16	Control	28394939	90.21	7.16	0.16	2.41	0.06	77.89%	11.74%	10.37%	0.85	51
WL2592	N15	Nitrofen	28872002	90.83	7.07	0.14	1.88	0.08	77.45%	11.37%	11.18%	0.81	52
WL2593	N16	Nitrofen	28893106	90.79	7.01	0.14	1.98	0.08	77.71%	11.1%	11.19%	0.83	51
WL2594	CA15	Control+AFSC-EV	28991111	90.26	7.17	0.16	2.33	0.08	77.75%	11.47%	10.78%	0.78	50
WL2595	CA16	Control+AFSC-EV	31868620	90.79	7.11	0.15	1.86	0.08	77.52%	11.57%	10.91%	0.84	46
WL2596	NA15	Nitrofen+AFSC-EV	31509712	90.8	7.09	0.14	1.9	0.08	78.19%	10.88%	10.93%	0.86	45
WL2597	CM15	Control+MSC-EV	28275073	90.13	7.6	0.21	2.01	0.06	77.92%	11.52%	10.57%	0.78	49
WL2598	CM16	Control+MSC-EV	28548890	90.84	7.04	0.16	1.91	0.06	77.65%	11.54%	10.8%	0.84	45
WL2599	NM15	Nitrofen+MSC-EV	34943386	90.34	7.26	0.15	2.17	0.08	78.3%	11%	10.69%	0.81	49
WL2600	NM16	Nitrofen+MSC-EV	26472339	90.13	7.44	0.16	2.19	0.08	77.78%	11.05%	11.17%	0.81	50

### Sheet: sRNA-seq
SequencingID	SampleID	total_reads	removed_trimming_percent	discarded_short_reads_percent	mapped_reads_percent	unmapped_reads_percent
N11_R1	N11	18601631	86.1572	4.93815	5.46816	3.43652
N14_R1	N14	22171442	85.5876	4.34874	6.94709	3.11656
N16_R1	N16	21068372	87.3806	3.75493	6.28181	2.58268
N9_R1	N9	18411805	84.8828	4.32352	7.7866	3.00711
NA11_R1	NA11	21597945	87.8171	3.6605	5.95845	2.56392
NA12_R1	NA12	21633271	87.0065	3.99364	6.46969	2.53015
NA13_R1	NA13	22861266	87.6976	3.11951	6.84577	2.33714
NA14_R1	NA14	23378779	86.1283	3.99187	6.94085	2.93897
